# Propagule and Juvenile-derived Foraminiferal eDNA across intertidal habitats and its implications for accurate sea-level reconstruction

**DOI:** 10.64898/2026.02.24.707652

**Authors:** Zhaojia Liu, Nicole S. Khan, Magali Schweizer, Celia Schunter

**Affiliations:** Department of Earth and Planetary Sciences and the Swire Institute of Marine Science, The University of Hong Kong, Hong Kong SAR; Université d’Angers, Nantes Université, Le Mans Université, CNRS, Laboratoire de Planétologie et Géosciences, LPG UMR 6112, 49000 Angers, France; Swire Institute of Marine Science, School of Biological Sciences, The University of Hong Kong, Hong Kong SAR; State Key Laboratory of Marine Environmental Health and Department of Chemistry, City University of Hong Kong, Tat Chee Avenue, Kowloon, Hong Kong SAR, China

**Keywords:** Environmental DNA, Intertidal, Foraminifera, Propagule, Relative sea level

## Abstract

Foraminiferal environmental DNA (eDNA) assemblages have recently emerged as a robust and complementary proxy for relative sea level (RSL) reconstruction. However, unlike traditional morphological methods, eDNA assemblages are influenced by diverse DNA sources, including propagules and juveniles, whose effects on RSL reconstruction remain poorly understood. To assess how foraminiferal eDNA from different life stages vary in taxa composition and impact RSL reconstruction, we analyzed foraminiferal eDNA from bulk, 500–63 μm and <63 μm size fraction sediments from mangrove and mudflat environments in subtropical Hong Kong. The eDNA assemblages in size-fractioned sediments displayed distinct patterns from those in bulk sediment eDNA across different environments. The propagule and juvenile-derived eDNA <63 μm fraction exhibited a similar community structure to bulk eDNA in mudflat environments but diverged in mangrove environments, indicating a greater contribution of propagule and juvenile eDNA to the total eDNA pool in the mudflat environment. We applied Bayesian transfer function modeling to estimate the elevation of samples using different size fractions. eDNA assemblages from the <63 μm fraction systematically underpredicted elevation in mangrove environments, while elevations inferred from the 500–63 μm fraction and bulk sediment eDNA were accurate. Conversely, all eDNA assemblages in the mudflat-mangrove transitional zone led to the overprediction of RSL. These findings confirm the reliability of bulk sediment eDNA for RSL reconstruction in mangrove environments, while highlighting the need for caution when reconstructing RSL in transitional zones.
