## Supplementary Table - Propagule and Juvenile-derived Foraminiferal eDNA across intertidal habitats and its implications for accurate sea-level reconst for "Propagule and Juvenile-derived Foraminiferal eDNA across intertidal habitats and its implications for accurate sea-level reconstruction"

### Sheet: Preface
Supplementary Tables of: Propagule and Juvenile-derived Foraminiferal eDNA across intertidal habitats and its implications for accurate sea-level reconstruction Zhaojia Liu, Nicole S. Khan,Magali Schweizer, Celia Schunter Corresponding author: Nicole S. Khan E-mail address: nskhan@hku.hk This file includes: Supplementary Table 1 to 2 Other supplementary material includes: Supplementary Figure 1 t…

### Sheet: Sheet1
Table S1. Count numbers of species for foraminiferal morphological assemblages at each sampling stations.
Sampling Stations	Ammonia spp.	Rosalina sp.	Ammobaculites spp.	Ammotium pseudocassis	Arrenoparella mexicana	Miliammina spp.	Trochammina inflata	Nonionella stella	Elphidium sp.
Upper-mangrove 1	66	0	0	1	3	5	2	1	0
Upper-mangrove 2	42	0	0	0	30	7	1	0	0
Upper-mangrove 3	50	0	0	0	18	19	0	0	0
Mid-mangrove 1	67	0	0	0	2	52	0	0	10
Mid-mangrove 2	46	0	0	0	3	41	0	0	3
Mid-mangrove 3	57	0	0	0	0	45	0	0	5
Upper-mudflat 1	70	1	1	0	6	8	1	0	0
Upper-mudflat 2	55	0	3	0	3	20	0	0	0
Upper-mudflat 3	59	1	1	0	3	22	0	0	0

### Sheet: Sheet2
Table S2. Count number of rose Bengal-stained individuals of each taxa against total counts of dead and alive morphological assemblage at each sampling station.
Sampling Stations	Ammonia spp.	Rosalina sp.	Ammobaculites spp.	Ammotium pseudocassis	Arrenoparella mexicana	Miliammina spp.	Trochammina inflata	Nonionella stella	Elphidium sp.
Upper-mangrove 1	17	0	0	0	2	0	0	0	0
Upper-mangrove 2	15	0	0	0	0	0	0	0	0
Upper-mangrove 3	13	0	0	0	0	1	0	0	0
Mid-mangrove 1	8	0	0	0	1	3	0	0	0
Mid-mangrove 2	9	0	0	0	0	0	0	0	0
Mid-mangrove 3	8	0	0	0	0	0	0	0	0
Upper-mudflat 1	12	0	0	0	1	1	0	0	0
Upper-mudflat 2	9	0	0	0	1	3	0	0	0
Upper-mudflat 3	3	0	0	0	0	2	0	0	0
